# Temperature-dependent and sex-specific phenotypic plasticity in *Heliconius charithonia*

**DOI:** 10.1101/2024.10.22.619625

**Authors:** Fernando Seixas, Sammy Guerrero, Tianzhu Xiong, James Mallet

## Abstract

External environmental cues can influence the development trajectory of organisms and lead to the formation of distinct phenotypes from the same genotype. Phenotypic plasticity is common in Lepidoptera, with temperature frequently playing a key role. The zebra-longwing (*Heliconius charithonia*) gets its name from its characteristic black wings with yellow stripes. In some populations, yellow scales are sometimes partially replaced by orange (‘rusty’) scales. The proportion of individuals with rusty scales varies geographically and individuals within the same population can vary drastically for this phenotype. Whether such variation is genetically encoded, or environment-dependent is not known. Here we test the influence of temperature in producing the rusty scales phenotype, as well as on the developmental rates, weight, and mortality in this species. Only female butterflies reared in warm controlled conditions develop rusty scales on the yellow parts of their wings. However, under more extreme (warmer) conditions, both males and females exhibit pronounced rusty scale phenotypes, indicating a sexually dimorphic response to temperature that affects both sexes. This temperature-sensitive trait can be triggered during both larval and pupal stages. Temperature also affects life-history traits, and we observed a trade-off between developmental rate and mortality. Individuals raised in warmer conditions develop more rapidly than those in cooler environments, but this accelerated growth is accompanied by higher mortality across all developmental stages.
