## Supplementary Tables for "Temperature-dependent and sex-specific phenotypic plasticity in *Heliconius charithonia*"

### Sheet: SupplementaryTable1
Female	Condition_Cat	Condition_Pup	Code	Oviposition	Hatched	Pupated	Emerged	Sex	Bw.d1.r1	Bw.d1.r2	Bw.d1.r3	BwD1Mean	E_stage	L_stage	P_stage	Total	Perfect	RustyScales	BrightScales	Notes
n1	Cold	Cold	1CC01	2022-07-14	2022-07-19	2022-08-02	2022-08-14	female	0.194	0.191	0.193	0.193	5	14	12	31	1	noRusty	na	na
n1	Cold	Cold	1CC02	2022-07-14	2022-07-19	2022-08-02	2022-08-14	female	0.208	0.206	0.203	0.206	5	14	12	31	1	noRusty	na	na
n1	Cold	Cold	1CC03	2022-07-14	2022-07-19	2022-08-02	2022-08-14	female	0.166	0.158	0.162	0.162	5	14	12	31	1	noRusty	na	na
n1	Cold	Cold	1CC04	2022-07-14	2022-07-19	2022-08-03	2022-08-15	male	0.202	0.207	0.206	0.205	5	15	12	32	1	noRusty	na	na
n1	Cold	Cold	1CC05	2022-07-14	2022-07-19	2022-08-03	2022-08-15	female	0.225	0.226	0.225	0.225	5	15	12	32	1	noRusty	na	na
n1	Cold	Cold	1CC06	2022-07-14	2022-07-19	2022-08-03	2022-08-16	female	0.202	0.203	0.217	0.207	5	15	13	33	1	noRusty	na	na
n1	Cold	Cold	1CC07	2022-07-14	2022-07-19	2022-08-03	2022-08-17	female	0.215	0.206	0.209	0.21	5	15	14	34	1	noRusty	na	na
n1	Cold	Cold	1CC08	2022-07-14	nan	nan	nan	nan	nan	nan	nan	nan	nan	nan	nan	nan	nan	nan	na	na
n1	Warm	Warm	1WW01	2022-07-14	2022-07-17	2022-07-26	2022-08-02	male	0.144	0.155	0.161	0.153	3	9	7	19	1	noRusty	BrightYellow	na
n1	Warm	Warm	1WW02	2022-07-14	2022-07-17	2022-07-26	2022-08-02	female	0.183	0.18	0.18	0.181	3	9	7	19	nan	RustyScales	na	furledWings
n1	Warm	Warm	1WW03	2022-07-14	2022-07-17	2022-07-27	2022-08-03	female	0.172	0.172	0.175	0.173	3	10	7	20	1	RustyScales	na	na
n1	Warm	Warm	1WW04	2022-07-14	2022-07-17	2022-07-28	2022-08-04	male	0.162	0.157	0.156	0.158	3	11	7	21	1	noRusty	BrightYellow	na
n2	Cold	Cold	2CC01	2022-07-15	2022-07-20	2022-08-01	2022-08-11	male	0.21	0.209	0.207	0.209	5	12	10	27	1	noRusty	na	na
n2	Cold	Cold	2CC02	2022-07-15	2022-07-20	2022-08-02	2022-08-12	male	0.176	0.175	0.176	0.176	5	13	10	28	1	noRusty	na	na
n2	Cold	Cold	2CC03	2022-07-15	2022-07-20	2022-08-03	2022-08-12	male	0.146	0.144	0.141	0.144	5	14	9	28	1	noRusty	na	na
n2	Cold	Cold	2CC04	2022-07-15	2022-07-20	2022-08-04	2022-08-14	female	0.15	0.148	0.149	0.149	5	15	10	30	1	noRusty	na	na
n2	Cold	Cold	2CC05	2022-07-15	2022-07-20	nan	nan	nan	nan	nan	nan	nan	5	nan	nan	nan	nan	nan	na	na
n2	Cold	Cold	2CC06	2022-07-15	2022-07-20	nan	nan	nan	nan	nan	nan	nan	5	nan	nan	nan	nan	nan	na	na
n2	Warm	Warm	2WW01	2022-07-15	2022-07-18	2022-07-29	2022-08-08	female	0.159	0.161	0.16	0.16	3	11	10	24	1	RustyScales	na	na
n2	Warm	Warm	2WW02	2022-07-15	2022-07-18	2022-07-30	nan	nan	nan	nan	nan	nan	3	12	nan	15	nan	nan	na	na
n2	Warm	Warm	2WW03	2022-07-15	2022-07-18	nan	nan	nan	nan	nan	nan	nan	3	nan	nan	nan	nan	nan	na	na
n2	Warm	Warm	2WW04	2022-07-15	2022-07-18	nan	nan	nan	nan	nan	nan	nan	3	nan	nan	nan	nan	nan	na	na
n2	Warm	Warm	2WW05	2022-07-15	2022-07-18	nan	nan	nan	nan	nan	nan	nan	3	nan	nan	nan	nan	nan	na	na
n2	Warm	Warm	2WW06	2022-07-15	2022-07-18	nan	nan	nan	nan	nan	nan	nan	3	nan	nan	nan	nan	nan	na	na
n2	Warm	Warm	2WW07	2022-07-15	nan	nan	nan	nan	nan	nan	nan	nan	nan	nan	nan	nan	nan	nan	na	na
n2	Warm	Warm	2WW08	2022-07-15	nan	nan	nan	nan	nan	nan	nan	nan	nan	nan	nan	nan	nan	nan	na	na
n3	Cold	Cold	3CC01	2022-07-15	2022-07-20	2022-08-03	2022-08-13	female	0.219	0.218	0.217	0.218	5	14	10	29	1	noRusty	na	na
n3	Cold	Cold	3CC02	2022-07-15	2022-07-20	2022-08-03	2022-08-14	female	0.181	0.182	0.18	0.181	5	14	11	30	1	noRusty	na	na
n3	Cold	Cold	3CC03	2022-07-15	2022-07-20	2022-08-05	2022-08-15	female	0.233	0.234	0.231	0.232	5	16	10	31	1	noRusty	na	na
n3	Cold	Cold	3CC04	2022-07-15	2022-07-20	2022-08-08	2022-08-19	female	0.071	0.072	0.07	0.071	5	19	11	35	1	noRusty	na	na
n3	Cold	Cold	3CC05	2022-07-15	2022-07-20	nan	nan	nan	nan	nan	nan	nan	5	nan	nan	nan	nan	nan	na	na
n3	Cold	Cold	3CC06	2022-07-15	2022-07-20	nan	nan	nan	nan	nan	nan	nan	5	nan	nan	nan	nan	nan	na	na
n3	Cold	Cold	3CC07	2022-07-15	2022-07-20	nan	nan	nan	nan	nan	nan	nan	5	nan	nan	nan	nan	nan	na	na
n3	Cold	Cold	3CC08	2022-07-15	2022-07-20	nan	nan	nan	nan	nan	nan	nan	5	nan	nan	nan	nan	nan	na	na
n3	Cold	Cold	3CC09	2022-07-15	2022-07-20	nan	nan	nan	nan	nan	nan	nan	5	nan	nan	nan	nan	nan	na	na
n3	Warm	Warm	3WW01	2022-07-15	2022-07-18	2022-07-29	2022-08-03	female	0.179	0.177	0.18	0.179	3	11	5	19	nan	RustyScales	na	furledWings
n3	Warm	Warm	3WW02	2022-07-15	2022-07-18	2022-07-31	2022-08-05	male	nan	nan	nan	nan	3	13	5	21	1	noRusty	BrightYellow	na
n3	Warm	Warm	3WW03	2022-07-15	2022-07-18	2022-08-02	nan	male	nan	nan	nan	nan	3	15	nan	nan	nan	noRusty	na	failed to emerge
n3	Warm	Warm	3WW04	2022-07-15	2022-07-18	2022-08-07	2022-08-14	male	nan	nan	nan	nan	3	20	7	30	nan	noRusty	na	furledWings
n3	Warm	Warm	3WW05	2022-07-15	2022-07-18	nan	nan	nan	nan	nan	nan	nan	3	nan	nan	3	nan	nan	na	na
n3	Warm	Warm	3WW06	2022-07-15	2022-07-18	nan	nan	nan	nan	nan	nan	nan	3	nan	nan	3	nan	nan	na	na
n3	Warm	Warm	3WW07	2022-07-15	2022-07-18	nan	nan	nan	nan	nan	nan	nan	3	nan	nan	3	nan	nan	na	na
n4	Cold	Warm	3CW01	2022-11-15	2022-11-20	2022-12-02	2022-12-10	male	0.118	0.114	0.119	0.117	5	12	8	25	1	noRusty	na	na
n4	Cold	Warm	3CW02	2022-11-15	2022-11-20	2022-12-05	2022-12-12	male	0.091	0.091	0.092	0.091	5	15	7	27	1	noRusty	na	na
n4	Cold	Warm	3CW03	2022-11-15	2022-11-20	2022-12-05	2022-12-13	male	0.133	0.129	0.128	0.13	5	15	8	28	1	noRusty	na	na
n4	Cold	Warm	3CW04	2022-11-15	2022-11-20	2022-12-05	2022-12-13	male	0.131	0.132	0.129	0.131	5	15	8	28	nan	noRusty	na	malformed
n4	Cold	Warm	3CW05	2022-11-15	2022-11-20	2022-12-05	2022-12-13	male	0.156	0.157	0.155	0.156	5	15	8	28	nan	noRusty	na	malformed
n4	Cold	Warm	3CW06	2022-11-15	2022-11-20	2022-12-05	2022-12-13	female	0.194	0.195	0.195	0.195	5	15	8	28	nan	RustyScales	BrightYellow	malformed; few RS
n4	Cold	Warm	3CW07	2022-11-15	2022-11-20	2022-12-06	2022-12-13	female	0.368	0.365	0.365	0.366	5	16	7	28	nan	RustyScales	BrightYellow	failed to excrete pupal liquid; few RS
n4	Cold	Warm	3CW08	2022-11-15	2022-11-20	2022-12-06	2022-12-14	female	0.154	0.154	0.155	0.154	5	16	8	29	1	RustyScales	BrightYellow	few RS
n4	Cold	Warm	3CW09	2022-11-15	2022-11-20	2022-12-06	2022-12-14	female	0.161	0.16	0.16	0.16	5	16	8	29	nan	noRusty	BrightYellow	malformed
n4	Cold	Warm	3CW10	2022-11-15	2022-11-20	2022-12-06	nan	nan	nan	nan	nan	nan	5	16	nan	21	nan	nan	na	na
n4	Cold	Warm	3CW11	2022-11-15	2022-11-20	2022-12-07	2022-12-14	male	0.157	0.16	0.159	0.159	5	17	7	29	1	noRusty	na	na
n4	Cold	Warm	3CW12	2022-11-15	nan	nan	nan	nan	nan	nan	nan	nan	nan	nan	nan	0	nan	nan	na	na
n4	Cold	Warm	3CW13	2022-11-15	nan	nan	nan	nan	nan	nan	nan	nan	nan	nan	nan	0	nan	nan	na	na
n4	Cold	Warm	3CW14	2022-11-15	nan	nan	nan	nan	nan	nan	nan	nan	nan	nan	nan	0	nan	nan	na	na
n4	Warm	Cold	3WC01	2022-11-15	2022-11-18	2022-11-27	2022-12-07	male	0.127	0.128	0.131	0.129	3	9	10	22	1	nan	na	na
n4	Warm	Cold	3WC02	2022-11-15	2022-11-19	2022-11-27	2022-12-07	male	0.166	0.161	0.167	0.165	4	8	10	22	1	nan	na	na
n4	Warm	Cold	3WC03	2022-11-15	2022-11-19	2022-11-27	2022-12-07	male	0.151	0.153	0.154	0.153	4	8	10	22	1	nan	na	na
n4	Warm	Cold	3WC04	2022-11-15	2022-11-19	2022-11-28	2022-12-09	female	0.169	0.168	0.169	0.169	4	9	11	24	1	noRusty	na	na
n4	Warm	Cold	3WC05	2022-11-15	2022-11-19	2022-11-28	2022-12-09	male	0.174	0.176	0.172	0.174	4	9	11	24	1	nan	na	na
n4	Warm	Cold	3WC06	2022-11-15	nan	nan	nan	nan	nan	nan	nan	nan	nan	nan	nan	nan	nan	nan	na	na
n4	Warm	Cold	3WC07	2022-11-15	nan	nan	nan	nan	nan	nan	nan	nan	nan	nan	nan	nan	nan	nan	na	na
n4	Warm	Cold	3WC08	2022-11-15	nan	nan	nan	nan	nan	nan	nan	nan	nan	nan	nan	nan	nan	nan	na	na
n4	Warm	Cold	3WC09	2022-11-15	nan	nan	nan	nan	nan	nan	nan	nan	nan	nan	nan	nan	nan	nan	na	na
n4	Warm	Cold	3WC10	2022-11-15	nan	nan	nan	nan	nan	nan	nan	nan	nan	nan	nan	nan	nan	nan	na	na
n4	Warm	Cold	3WC11	2022-11-15	nan	nan	nan	nan	nan	nan	nan	nan	nan	nan	nan	nan	nan	nan	na	na
n4	Warm	Cold	3WC12	2022-11-15	nan	nan	nan	nan	nan	nan	nan	nan	nan	nan	nan	nan	nan	nan	na	na
n4	Warm	Cold	3WC13	2022-11-15	nan	nan	nan	nan	nan	nan	nan	nan	nan	nan	nan	nan	nan	nan	na	na
n4	Warm	Cold	3WC14	2022-11-15	nan	nan	nan	nan	nan	nan	nan	nan	nan	nan	nan	nan	nan	nan	na	na
n5	Cold	Warm	4CW01	2022-11-15	2022-11-20	2022-12-04	2022-12-12	male	0.155	0.156	0.157	0.156	5	14	8	27	1	nan	na	na
n5	Cold	Warm	4CW02	2022-11-15	2022-11-20	2022-12-04	2022-12-12	male	0.136	0.132	0.133	0.134	5	14	8	27	1	nan	na	na
n5	Cold	Warm	4CW03	2022-11-15	2022-11-20	2022-12-05	2022-12-12	female	0.19	0.188	0.185	0.188	5	15	7	27	1	noRusty	BrightYellow	na
n5	Cold	Warm	4CW04	2022-11-15	2022-11-20	2022-12-05	2022-12-12	female	0.161	0.161	0.161	0.161	5	15	7	27	1	noRusty	BrightYellow	na
n5	Cold	Warm	4CW05	2022-11-15	2022-11-20	2022-12-05	2022-12-12	female	0.194	0.193	0.191	0.193	5	15	7	27	1	RustyScales	BrightYellow	few RS; BY
n5	Cold	Warm	4CW06	2022-11-15	2022-11-20	2022-12-07	2022-12-14	male	0.127	0.124	0.128	0.126	5	17	7	29	1	nan	na	na
n5	Cold	Warm	4CW07	2022-11-15	2022-11-20	2022-12-08	2022-12-14	male	0.123	0.125	0.121	0.123	5	18	6	29	1	nan	na	na
n5	Cold	Warm	4CW08	2022-11-15	2022-11-20	nan	nan	nan	nan	nan	nan	nan	5	nan	nan	nan	nan	nan	na	na
n5	Cold	Warm	4CW09	2022-11-15	nan	nan	nan	nan	nan	nan	nan	nan	nan	nan	nan	nan	nan	nan	na	na
n5	Cold	Warm	4CW10	2022-11-15	nan	nan	nan	nan	nan	nan	nan	nan	nan	nan	nan	nan	nan	nan	na	na
n5	Warm	Cold	4WC01	2022-11-17	2022-11-18	2022-11-28	2022-12-07	female	0.174	0.177	0.176	0.176	1	10	9	20	1	RustyScales	na	na
n5	Warm	Cold	4WC02	2022-11-17	2022-11-19	2022-11-30	2022-12-11	female	0.131	0.129	0.129	0.13	2	11	11	24	1	RustyScales	na	few RS
n5	Warm	Cold	4WC03	2022-11-17	nan	nan	nan	nan	nan	nan	nan	nan	nan	nan	nan	nan	nan	nan	na	na
n5	Warm	Cold	4WC04	2022-11-17	nan	nan	nan	nan	nan	nan	nan	nan	nan	nan	nan	nan	nan	nan	na	na
n5	Warm	Cold	4WC05	2022-11-17	nan	nan	nan	nan	nan	nan	nan	nan	nan	nan	nan	nan	nan	nan	na	na
n5	Warm	Cold	4WC06	2022-11-17	nan	nan	nan	nan	nan	nan	nan	nan	nan	nan	nan	nan	nan	nan	na	na
n5	Warm	Cold	4WC07	2022-11-17	nan	nan	nan	nan	nan	nan	nan	nan	nan	nan	nan	nan	nan	nan	na	na
n5	Warm	Cold	4WC08	2022-11-17	nan	nan	nan	nan	nan	nan	nan	nan	nan	nan	nan	nan	nan	nan	na	na
n5	Warm	Cold	4WC09	2022-11-17	nan	nan	nan	nan	nan	nan	nan	nan	nan	nan	nan	nan	nan	nan	na	na
